# Cross-species analysis reveals unique and shared roles of Sox9 and Sox10 (SOXE family) transcription factors in melanoma

**DOI:** 10.1101/2022.12.05.519210

**Authors:** Eva T. Kramer, Paula M. Godoy, Charles K. Kaufman

## Abstract

SOX9 and SOX10 are two highly similar transcription factors with nearly 100% identity at their DNA binding domains. Both transcription factors play key but distinct roles in neural crest cell fate specification and melanoma formation. High expression of SOX9 and SOX10 appear to be mutually exclusive, with high SOX10 characteristic of proliferative melanoma and high SOX9 characteristic of metastatic melanoma. To further elucidate the role of SOX9 in melanoma, we over-express SOX9 in a zebrafish melanoma model and a human melanoma cell line. Analysis of tumor onset, binding dynamics, and transcriptional identities supports the notion of SOX9 driving a more mesenchymal signature, which is important for metastasis. Additionally, we identified a potential mechanism of SOX9 down-regulation via analysis of a functional and recurrent non-coding variant in human melanoma. Altogether, our results present a dosage-dependent role of SOX9 and, likely, SOX10 in the melanoma lifespan.
