## Supplemental Table 3 for "Cross-species analysis reveals unique and shared roles of Sox9 and Sox10 (SOXE family) transcription factors in melanoma"

### Sheet: Sheet1
Primer_Name	Sequence
Q5_SOX9_F	GGATACAGATaAAAACTGCAGTCCATTTTTAAGTCG
Q5_SOX9_R	AGAGGGGGCGCCAAAAGC
qPCR_sox10_F	ATATCCGCACCTGCACAA
qPCR_sox10_R	CGTTCAGCAGTCTCCACAG
qPCR_sox9b_F	GCCCAGACGGAGGAAATCAG
qPCR_sox9b_R	TGAGACTGACCGGAGTGTTC
Antibodies
HA Tag CUTANA CUT&RUN Antibody	EpiCypher	13-2010
CUTANA™ Rabbit IgG CUT&RUN Negative Control Antibody	EpiCypher	13-0042
Histone H3K4me3 Antibody: SNAP-ChIP® Certified, CUTANA™ CUT&RUN Compatible	EpiCypher	13-0041
SOX-9	Santa Cruz Biotechnology	sc-166505
SOX-10	Santa Cruz Biotechnology	sc-365692
THE™ c-Myc Tag Antibody, mAb, Mouse	GenScript	A00704-40
